# A predicted cancer dependency map for paralog pairs

**DOI:** 10.64898/2026.01.19.700065

**Authors:** Narod Kebabci, Hamda Ajmal, David J. Adams, Colm J. Ryan

## Abstract

**Background:** Genome-wide CRISPR screening has enabled the development of dependency maps in hundreds of cancer cell lines, facilitating the identification of genetic vulnerabilities associated with specific biomarkers. Paralogs, despite being common drug targets, are often missed in these screens as their individual disruption rarely causes a significant fitness defect. Combinatorial screens have revealed that paralog pairs are often synthetic lethal but that these effects are highly context specific. To develop paralogs as therapeutic targets we must identify which paralog pairs are synthetic lethal in which cancer contexts.

**Results:** We develop a machine learning classifier to predict cell-line specific synthetic lethality between paralog pairs. We demonstrate the utility of features derived from the cell-line specific expression and essentiality of the pair and their protein-protein interaction partners for this purpose. We evaluate our predictions across multiple scenarios: predicting for the same pairs in unseen cell lines, for new gene pairs in seen cell lines, and for entirely uncharacterized pairs in unseen cell lines. We show that we can make predictions across all scenarios. We validate our predictions using independent combinatorial CRISPR screens and show that the agreement between our predictions and published experiments approaches the agreement across experiments.

**Conclusions:** Our classifier predicts cell-line-specific synthetic lethality between paralog pairs and provides insights into the underlying features driving these interactions. We make our predictions for 1,005 cell lines available as a resource to facilitate the discovery of context-specific paralog synthetic lethalities and to guide the design of more targeted combinatorial screens.
