## Additional File 1 for "A predicted cancer dependency map for paralog pairs"

### Sheet: S1
Additional File 1: Summary of Features Used in the Random Forest Classifier
Features	Feature Description	Contextualised Model	Full Model
Gene Expression (min)	Minimum RNA-seq TPM value among the two genes in paralog pair A1 and A2	✓	✓
Gene Expression (max)	Maximum RNA-seq TPM value among the two genes in paralog pair A1 and A2	✓	✓
Gene Essentiality (min)	Minimum ranked essentiality score among the two genes in paralog pair A1 and A2	✓	✓
Gene Essentiality (max)	Maximum ranked essentiality score among the two genes in paralog pair A1 and A2	✓	✓
Copy Number (min)	Minimum copy number among the two genes in paralog pair A1 and A2	✓	✓
Copy Number (max)	Maximum copy number among the two genes in paralog pair A1 and A2	✓	✓
Protein Altering Mutation	Binary indicator for whether either gene has any protein-altering variant (e.g., missense, nonsense)	✓	✓
Damaging Mutation	Binary indicator for whether either gene carries a predicted deleterious or likely loss-of-function mutation	✓	✓
Sequence Identity	The minimum percentage of A1's protein-coding sequence that matches A2 and vice versa.	✓	✓
Expression of Shared weighted PPI	Weighted average expression of shared protein-protein interactors	✓	✓
Essentiality of Shared weighted PPI	Weighted average ranked essentiality of shared protein-protein interactors	✓	✓
GO BP Expression (smallest)	Average gene expression for the biological process GO term that has the smallest set of paralogs	✓	✓
GO BP Essentiality (smallest)	Average ranked gene essentiality for the biological process GO term that has the smallest set of paralogs	✓	✓
GO CC Expression (smallest)	Average gene expression for the cellular component GO term that has the smallest set of paralogs	✓	✓
GO CC Essentiality (smallest)	Average ranked gene essentiality for the cellular component GO term that has the smallest set of paralogs	✓	✓
Prediction Score of Context-Agnostic Classifier	Prediction scores published in Table S8 of De Kegel et. al., 2021	✓	⤬
Closest Paralog	Whether A1 and A2 are each other's closest paralog, as measured by minimum sequence identity	⤬	✓
Family Size	The total number of paralogs in the family containing A1 and A2 is determined by the union of all paralogs associated with both A1 and A2. The minimum family size is 2, when A1 and A2 have no other paralogs.	⤬	✓
Whole Genome Duplicates	Whether A1 and A2 originate from a whole-genome duplication is uncertain. A false response indicates that the pair comes from a small-scale duplication.	⤬	✓
Gene Length Ratio	The ratio of the lengths of A1 and A2's coding sequences (based on the longest transcript) is calculated as the shortest sequence divided by the longest sequence.	⤬	✓
Shared Domains	The Jaccard index (intersection over union) of A1 and A2’s Pfam domains	⤬	✓
Has S. pombe Ortholog	Whether A1 and/or A2 have an ortholog in S. pombe	⤬	✓
Has Essential S. pombe Ortholog	Whether A1 and/or A2 have an essential ortholog in S. pombe	⤬	✓
Has S. cerevisiae Ortholog	Whether A1 and/or A2 have an ortholog in S. cerevisiae	⤬	✓
Has Essential S. Cerevisiae Ortholog	Whether A1 and/or A2 have an essential ortholog in S. cerevisiae.	⤬	✓
Conservation Score	Number of species, out of nine, in which A1 and/or A2 have orthologs. The nine species considered are A. thaliana, C. elegans, D. rerio, D. melanogaster, E. coli, M. musculus, R. norvegicus, S. cerevisiae, and X. tropicalis.	⤬	✓
Mean Age	The mean age of A1 and A2	⤬	✓
Protein Complex Membership	Whether A1 and/or A1 are members of at least one protein complex	⤬	✓
Essentiality of Protein Complex	The mean essentiality of the complexes in which A1 and/or A2 form sub-units. Complex essentiality corresponds to the mean essentiality of the sub-units, excluding A1 and A2. Essentiality for each sub-unit is calculated as the percentage of cell lines in which it is essential (CERES score < -0.6). The feature value is 0 when not relevant, i.e. when neither gene is a complex member.	⤬	✓
Colocalisation	The Jaccard index (intersection over union) of A1 and A2's subcellular locations. The feature value is positive for gene pairs with known shared localisations and zero otherwise.	⤬	✓
Shared Protein-Protein Interactors	The -log10 p-value from Fisher's exact test for the shared (vs. unshared) protein-protein interactors of A1 and A2. This captures how significantly A1 and A2's interactors overlap.	⤬	✓
Protein-Protein Interaction	Whether there is evidence of a protein-protein interaction between A1 and A2.	⤬	✓
Total Protein-Protein Interactors	Union of all of A1 and A2's protein-protein interactors.	⤬	✓
Expression Correlation	The Spearman correlation coefficient of A1 and A2's expression in non-diseased tissue.	⤬	✓
Mean Expression (Lower)	The average expression of the lowest expressed gene (out of A1 and A2) in non-disseased tissue.	⤬	✓
Mean Expression (Higher)	The average expression of the highest expressed gene (out of A1 and A2) in non-disseased tissue.	⤬	✓
